# Deficiency of the lipid flippase ATP10A causes diet-induced dyslipidemia in female mice

**DOI:** 10.1101/2023.06.16.545392

**Authors:** Adriana C. Norris, Eugenia M. Yazlovitskaya, Lin Zhu, Bailey S. Rose, Jody C. May, Katherine N. Gibson-Corley, John A. McLean, John M. Stafford, Todd R. Graham

**Author notes:** Address correspondence to: Todd R. Graham, Department of Biological Sciences, Vanderbilt University, 465 21^st^ Ave S, Nashville, Tennessee 37212, USA.

## Abstract

Genetic association studies have linked ATP10A and closely related type IV P-type ATPases (P4-ATPases) to insulin resistance and vascular complications, such as atherosclerosis. ATP10A translocates phosphatidylcholine and glucosylceramide across cell membranes, and these lipids or their metabolites play important roles in signal transduction pathways regulating metabolism. However, the influence of ATP10A on lipid metabolism in mice has not been explored. Here, we generated gene-specific *Atp10A* knockout mice and show that *Atp10A*^-/-^ mice fed a high-fat diet did not gain excess weight relative to wild-type littermates. However, *Atp10A^-/-^*mice displayed female-specific dyslipidemia characterized by elevated plasma triglycerides, free fatty acids and cholesterol, as well as altered VLDL and HDL properties. We also observed increased circulating levels of several sphingolipid species along with reduced levels of eicosanoids and bile acids. The *Atp10A^-/-^* mice also displayed hepatic insulin resistance without perturbations to whole-body glucose homeostasis. Thus, ATP10A has a sex-specific role in regulating plasma lipid composition and maintaining hepatic liver insulin sensitivity in mice.
