## Supplemental table 3 for "Deficiency of the lipid flippase ATP10A causes diet-induced dyslipidemia in female mice"

### Sheet: supp. Table 3
Figure 1	10A+/+ (WT)	10A-/- (KO)	10A+/+ (WT)	10A-/- (KO)
(c) Weight gain	Males		Females
n	17	15	34	31
Avg. body mass on 12th week of HFD (g)	34	33.9	23.6	25.1
t-test (p-value) from body mass at 12th week on HFD	0.7672 (ns)		0.0498 (*)
Avg. Age on 12th week of HFD (weeks)	18	19.4	17.8	19.2
Outliers removed by ROUT analysis	0	0	0	0
(d,e) Body comp.	Males		Females
n	11	13	13	14
Avg. body mass on 12th week of HFD (g)	35.6	33.8	24.2	26.5
t-test (p-value) from body mass at 12th week on HFD	0.3636 (ns)		0.0799 (ns)
Avg. Age on 12th week of HFD (weeks)	17.4	19.5	16.5	19.2
Outliers removed by ROUT analysis	0	0	0	0
(f) Body length	Males		Females
n	11	5	17	14
Avg. body mass on 12th week of HFD (g)	34.7	36	23.7	27.3
t-test (p-value) from body mass at 12th week on HFD	0.6672 (ns)		0.0666 (ns)
Avg. Age on 12th week of HFD (weeks)	17.9	19.4	16.7	19.6
Outliers removed by ROUT analysis	0	0	0	0
(g) Tissue mass	Males		Females (12 weeks of HFD)
n	N/A	N/A	2023-03-05	7
Avg. body mass on 12th week of HFD (g)	N/A	N/A	23.6	23.1
t-test (p-value) from body mass at 12th week on HFD	N/A		0.7344 (ns)
Avg. Age on 12th week of HFD (weeks)	N/A	N/A	18.4	19.1
Outliers removed by ROUT analysis	N/A	N/A	0	0
Figure 2	10A+/+ (WT)	10A-/- (KO)	10A+/+ (WT)	10A-/- (KO)
(a,b) OGTT (retroorbital blood taken prior to glc administration)	Males		Females
n	6	6	12	6
Avg. body mass on 12th week of HFD (g)	36.5	35.7	23.7	27.8
t-test (p-value) from body mass at 12th week on HFD	0.7214 (ns)		0.0169 (*)
Avg. Age on 12th week of HFD (weeks)	17.5	19.3	16.3	19.5
Outliers removed by ROUT analysis	0	0	0	0
(c) Fasting blood glucose	Males		Females
n	10	11	19	14
Avg. body mass on 12th week of HFD (g)	36.3	34.2	23.1	26.5
t-test (p-value) from body mass at 12th week on HFD	0.3418 (ns)		0.0049 (**)
Avg. Age on 12th week of HFD (weeks)	17.2	19.5	16.7	19.2
Outliers removed by ROUT analysis	0	0	0	0
(d) Fasting plasma insulin	Males		Females
n	8	10	13	9
Avg. body mass on 12th week of HFD (g)	36.5	34.7	23	28.4
t-test (p-value) from body mass at 12th week on HFD	0.4579 (ns)		0.0009 (***)
Avg. Age on 12th week of HFD (weeks)	17.1	19.5	16.3	19.3
Outliers removed by ROUT analysis	0	0	0	0
(e) T30 Serum Insulin	Males		Females
n	4	4	8	6
Avg. body mass on 12th week of HFD (g)	37.3	28.1	22.9	27.8
t-test (p-value) from body mass at 12th week on HFD	0.5431 (ns)		0.0099 (**)
Avg. Age on 12th week of HFD (weeks)	17.3	15.4	15.9	19.5
Outliers removed by ROUT analysis	0	0	0	0
(f) T60 Serum Insulin	Males		Females
n	6	5	8	6
Avg. body mass on 12th week of HFD (g)	36.5	35.1	20.7	27.8
t-test (p-value) from body mass at 12th week on HFD	0.5790 (ns)		0.0270 (*)
Avg. Age on 12th week of HFD (weeks)	17.5	19.2	14.1	19.5
Outliers removed by ROUT analysis	0	0	0	0
					Females
Figure 3	10A+/+ (WT)	10A-/- (KO)	10A+/+ (WT)	10A-/- (KO)	10A+/+ (WT): 11 fast + OGTT, 1: fast only (92% fast + OGTT, 8% fast only)
(a,d) Plasma FFA	Males		Females		10A-/- (KO), FFA: 4: fast + OGTT, 4: fast only (50% fast + OGTT, 50% fast only)
n	7 (all done by lab kit)	6 (all done by lab kit)	12 (11 done by Core, 1 done by lab kit)	8 (7 done by Core, 1 done by lab kit)	10A-/- (KO). TG, chol: 4: fast + OGTT, 8: fast only (33% fast + OGTT, 67% fast only)
Avg. body mass on 12th week of HFD (g)	34.2	37.2	23.1	27.9
t-test (p-value) from body mass at 12th week on HFD	0.2427 (ns)		0.0014(**)
Avg. Age on 12th week of HFD (weeks)	17.4	19.2	16.6	19.5
Outliers removed by ROUT analysis	0	0	0	4
(b,e) Plasma Chol	Males		Females
n	8 (all done by lab kit)	6 (all done by lab kit)	12 (11 done by Core, 1 done by lab kit)	12 (7 done by Core, 5 done by lab kit)
Avg. body mass on 12th week of HFD (g)	34.6	35.5	23.1	26.3
t-test (p-value) from body mass at 12th week on HFD	0.5880 (ns)		0.0243 (*)
Avg. Age on 12th week of HFD (weeks)	17.5	19.2	16.6	19.3
Outliers removed by ROUT analysis	0	0	0	0
(c,f) Plasma TG	Males		Females
n	9 (all done by lab kit)	7 (all done by lab kit)	12 (11 done by Core, 1 done by lab kit)	12 (7 done by Core, 5 done by lab kit)
Avg. body mass on 12th week of HFD (g)	34.4	37	23.1	26.3
t-test (p-value) from body mass at 12th week on HFD	0.2138 (ns)		0.0243 (*)
Avg. Age on 12th week of HFD (weeks)	17.6	19.1	16.6	19.3
Outliers removed by ROUT analysis	0	0	0	0
(g-i) Lipoprotein fractionation	Males		Females, chol
n	N/A	N/A	6	6
Avg. body mass on 12th week of HFD (g)	N/A	N/A	23.8	29.2
t-test (p-value) from body mass at 12th week on HFD	N/A		0.0274 (*)
Avg. Age on 12th week of HFD (weeks)	N/A	N/A	16.3	19.3
Outliers removed by ROUT analysis	N/A	N/A	N/A	N/A
	Males		Females, TG
n	N/A	N/A	6	7
Avg. body mass on 12th week of HFD (g)	N/A	N/A	23.8	28.6
t-test (p-value) from body mass at 12th week on HFD	N/A		0.0372 (*)
Avg. Age on 12th week of HFD (weeks)	N/A	N/A	16.3	19.3
Outliers removed by ROUT analysis	N/A	N/A	N/A	N/A
Figure 4	10A+/+ (WT)	10A-/- (KO)	10A+/+ (WT)	10A-/- (KO)
(a,b) Plasma lipidomics	Males		Females
n	N/A	N/A	8 unique mice (4 unpooled samples, 1 pooled sample)	8 unique mice (3 unpooled samples, 2 pooled samples)
Avg. body mass on 12th week of HFD (g)	N/A	N/A	22.9	28.4
t-test (p-value) from body mass at 12th week on HFD	N/A		0.0068 (**)
Avg. Age on 12th week of HFD (weeks)	N/A	N/A	16.5	19.4
Outliers removed by ROUT analysis	N/A	N/A	N/A	N/A
(c & Supplemental table 2) VF RNASeq	Males		Females		10A+/+ (WT): 2: fast + OGTT, 1: fast only (67% fast + OGTT, 33% fast only)
n	N/A	N/A	3	3	10A-/- (KO): 1: fast + OGTT, 2: fast only (33% fast + OGTT, 67% fast only)
Avg. body mass on 12th week of HFD (g)	N/A	N/A	23.3	31.5
t-test (p-value) from body mass at 12th week on HFD	N/A		0.0261 (*)
Avg. Age on 12th week of HFD (weeks)	N/A	N/A	17.3	19.3
Outliers removed by ROUT analysis	N/A	N/A	N/A	N/A
Figure 5	10A+/+ (WT)	10A-/- (KO)	10A+/+ (WT)	10A-/- (KO)
(a) Liver FFA	Males		Females
n	N/A	N/A	14-16	7
Avg. body mass on 12th week of HFD (g)	N/A	N/A	23.1	28.5
t-test (p-value) from body mass at 12th week on HFD	N/A		0.0006 (***)
Avg. Age on 12th week of HFD (weeks)	N/A	N/A	16.3	19.6
Outliers removed by ROUT analysis	N/A	N/A	1	0
(b,*c*) TG, PL, CE Lipid fold change*	Males		Females		* TG: (16:1/16:0), (18:w7/18:0), (18:1w9/19:0), PL: (16:1/16:0), (18:1w7/18:0)
n	N/A	N/A	6	6
Avg. body mass on 12th week of HFD (g)	N/A	N/A	23.8	27.8	*CE: (18:1w7/18:0)
t-test (p-value) from body mass at 12th week on HFD	N/A		0.0551 (ns)
Avg. Age on 12th week of HFD (weeks)	N/A	N/A	17	19.2
Outliers removed by ROUT analysis	N/A	N/A	0	0
(d,e) Liver Oil Red O	Males		Females
n	N/A	N/A	6	10
Avg. body mass on 12th week of HFD (g)	N/A	N/A	22.7	28.1
t-test (p-value) from body mass at 12th week on HFD	N/A		0.0059 (**)
Avg. Age on 12th week of HFD (weeks)	N/A	N/A	17	19.4
Outliers removed by ROUT analysis	N/A	N/A	N/A	N/A
(f) Lipid droplet size	Males		Females
n	N/A	N/A	2	3
Avg. body mass on 12th week of HFD (g)	N/A	N/A	25.5	24.8
t-test (p-value) from body mass at 12th week on HFD	N/A		0.5993 (ns)
Avg. Age on 12th week of HFD (weeks)	N/A	N/A	19	19.3
Outliers removed by ROUT analysis	N/A	N/A	3	1
Figure 6	10A+/+ (WT)	10A-/- (KO)	10A+/+ (WT)	10A-/- (KO)
(a,b,c) DGAT and AMPK	Males		Females		10A+/+ (WT): 2: fast + OGTT, : 5 fast only (29% fast + OGTT, 71 % fast only)
n	N/A	N/A	7	7	10A-/- (KO): : 4 fast + OGTT, : 3 fast only (57% fast + OGTT,43% fast only)
Avg. body mass on 12th week of HFD (g)	N/A	N/A	22.9	27.6
t-test (p-value) from body mass at 12th week on HFD	N/A		0.0142 (*)
Avg. Age on 12th week of HFD (weeks)	N/A	N/A	16.7	19.1
Outliers removed by ROUT analysis	N/A	N/A	0	0
(d,e) IRB, IRS1, Akt, etc...	Males		Females		10A+/+ (WT): 2: fast + OGTT, : 6 fast only (25% fast + OGTT, 75% fast only)
n	N/A	N/A	8	8	10A-/- (KO): : 4 fast + OGTT, : 4 fast only (50% fast + OGTT,50 % fast only)
Avg. body mass on 12th week of HFD (g)	N/A	N/A	23	27.3
t-test (p-value) from body mass at 12th week on HFD	N/A		0.0118 (*)
Avg. Age on 12th week of HFD (weeks)	N/A	N/A	16.9	19.1
Outliers removed by ROUT analysis	N/A	N/A	0	0
Supplemental Table 1	10A+/+ (WT)	10A-/- (KO)	10A+/+ (WT)	10A-/- (KO)
	Males		Females
n	N/A	N/A	7	13
Avg. body mass on 12th week of HFD (g)	N/A	N/A	24.4	25.6
t-test (p-value) from body mass at 12th week on HFD	N/A		0.5296 (ns)
Avg. Age on 12th week of HFD (weeks)	N/A	N/A	19.7	19.1
Outliers removed	N/A	N/A	1	0
Supplemental Figure 1	10A+/+ (WT)	10A-/- (KO)	10A+/+ (WT)	10A-/- (KO)
(a) Weight gain	Males		Females
n	N/A	N/A	4	7
Avg. body mass on 12th week of HFD (g)	N/A	N/A	20.8	21.6
t-test (p-value) from body mass at 12th week on HFD	N/A		0.2943 (ns)
Avg. Age on 12th week of HFD (weeks)	N/A	N/A	20	19.7
Outliers removed by ROUT analysis	N/A	N/A	0	0
(b,c,d,e,f ) % Lean, % Fat, Body length, FBG, Fasting plasma insulin	Males		Females
n	N/A	N/A	4	4
Avg. body mass on 12th week of HFD (g)	N/A	N/A	20	21.5
t-test (p-value) from body mass at 12th week on HFD	N/A		0.4772 (ns)
Avg. Age on 12th week of HFD (weeks)	N/A	N/A	20	20
Outliers removed by ROUT analysis	N/A	N/A	0	0
Supplemental Figure 2	Maternal Inh. 10a +/-	Paternal Inh. 10a +/-	Maternal Inh. 10a +/-	Paternal Inh. 10a +/-
(a,b,c,e) Weight gain, %Lean, %Fat, FBG	Males		Females
n	7	10	10	6
Avg. body mass on 12th week of HFD (g)	35.9	32.5	25.4	25.6
t-test (p-value) from body mass at 12th week on HFD	0.1405 (ns)		0.9105 (ns)
Avg. Age on 12th week of HFD (weeks)	17.1	17.8	16.8	17.7
Outliers removed by ROUT analysis	0	0	0	0
(d) Body length	Males		Females
n	4	11	N/A	N/A
Avg. body mass on 12th week of HFD (g)	33	32.3	N/A	N/A
t-test (p-value) from body mass at 12th week on HFD	0.7165 (ns)		N/A
Avg. Age on 12th week of HFD (weeks)	17.6	17.8	N/A	N/A
Outliers removed by ROUT analysis	0	0	N/A	N/A
(f) Fasting plasma insulin	Males		Females
n	6	10	5	2
Avg. body mass on 12th week of HFD (g)	33	32.5	26	27.3
t-test (p-value) from body mass at 12th week on HFD	0.7744 (ns)		0.7049 (ns)
Avg. Age on 12th week of HFD (weeks)	17.6	17.8	16	17
Outliers removed by ROUT analysis	0	0	0	0
Supplemental Figure 3	10A+/+ (WT)	10A-/- (KO)	10A+/+ (WT)	10A-/- (KO)
(a,d,e,f) Liver T Chol, TG, PL, Cer	Males		Females
n	N/A	N/A	14-16	7
Avg. body mass on 12th week of HFD (g)	N/A	N/A	23.1	28.5
t-test (p-value) from body mass at 12th week on HFD	N/A		0.0006 (***)
Avg. Age on 12th week of HFD (weeks)	N/A	N/A	16.3	19.6
Outliers removed by ROUT analysis	N/A	N/A	TG:2	0
(b,c) Liver Chol Est, Chol un-est	Males		Females
n	N/A	N/A	6	6
Avg. body mass on 12th week of HFD (g)	N/A	N/A	23.8	27.8
t-test (p-value) from body mass at 12th week on HFD	N/A		0.0551 (ns)
Avg. Age on 12th week of HFD (weeks)	N/A	N/A	17	19.2
Outliers removed by ROUT analysis	N/A	N/A	0	0
